# Annotating publicly-available samples and studies using interpretable modeling of unstructured metadata

**DOI:** 10.1101/2024.06.03.597206

**Authors:** Hao Yuan, Parker Hicks, Mansooreh Ahmadian, Kayla Johnson, Lydia Valtadoros, Arjun Krishnan

**Affiliations:** Michigan State University, Genetics and Genome Sciences Program, East Lansing, 48823, USA; Michigan State University, Ecology, Evolution, and Behavior Program, East Lansing, 48823, USA; University of Colorado Anschutz Medical Campus, Department of Biomedical Informatics, Aurora, 80045, USA; University of Colorado Anschutz Medical Campus, Department of Biostatistics and Informatics, Aurora, 80045, USA

## Abstract

Reusing massive collections of publicly available biomedical data can significantly impact knowledge discovery. However, these public samples and studies are typically described using unstructured plain text, hindering the findability and further reuse of the data. To combat this problem, we propose *txt2onto 2*.*0*, a general-purpose method based on natural language processing and machine learning for annotating biomedical unstructured metadata to controlled vocabularies of diseases and tissues. Compared to the previous version (*txt2onto 1*.*0*), which uses numerical embeddings as features, this new version uses words as features, resulting in improved interpretability and performance, especially when few positive training instances are available. *Txt2onto 2*.*0* uses embeddings from a large language model during prediction to deal with unseen-yet-relevant words related to each disease and tissue term being predicted from the input text, thereby explaining the basis of every annotation. We demonstrate the generalizability of *txt2onto 2*.*0* by accurately predicting disease annotations for studies from independent datasets, using proteomics and clinical trials as examples. Overall, our approach can annotate biomedical text regardless of experimental types or sources. Code, data, and trained models are available at https://github.com/krishnanlab/txt2onto2.0.

**Key points:**

- We developed *txt2onto 2*.*0*, a computational method that combines language models and machine learning to annotate public samples and studies with standardized tissue and disease terms, with a focus on interpretability and explainability.
- *Txt2onto 2*.*0* uses word/phrase occurrence statistics to represent sample/study metadata, train machine learning models, and predict terms in controlled vocabularies to annotate each sample and study. This approach allows the model to keep track of predictive words related to model decisions and easily separate informative from uninformative words.
- *Txt2onto 2*.*0* outperforms its predecessor, *txt2onto 1*.*0*, in tissue and disease annotation, especially when training data is limited.
- The predictive features learned by *txt2onto 2*.*0* are highly interpretable. These features not only include explicit mentions of the actual disease or tissue terms but also related biomedical concepts, including words that are unseen by the model during training.
- Although trained on metadata of transcriptomes, *txt2onto 2*.*0* is capable of annotating disease and tissue for any kind of biomedical metadata, making it a versatile tool for sample and study annotation.
