## Supplementary file for "Annotating publicly-available samples and studies using interpretable modeling of unstructured metadata"

### Sheet: tissue model tuning
model	c	l1r	log2(auPRC/prior)
LR + embedding (txt2onto 1.0)	1.0	1.0	3.32
LR + embedding (txt2onto 1.0)	1.0	0.8	3.18
LR + embedding (txt2onto 1.0)	1.0	0.6	3.22
LR + embedding (txt2onto 1.0)	1.0	0.4	3.27
LR + embedding (txt2onto 1.0)	1.0	0.2	3.34
LR + embedding (txt2onto 1.0)	1.0	0.1	3.39
LR + embedding (txt2onto 1.0)	1.0	0.0	3.93
LR + embedding (txt2onto 1.0)	0.8	1.0	3.28
LR + embedding (txt2onto 1.0)	0.8	0.8	3.10
LR + embedding (txt2onto 1.0)	0.8	0.6	3.18
LR + embedding (txt2onto 1.0)	0.8	0.4	3.21
LR + embedding (txt2onto 1.0)	0.8	0.2	3.33
LR + embedding (txt2onto 1.0)	0.6	1.0	3.17
LR + embedding (txt2onto 1.0)	0.6	0.8	3.05
LR + embedding (txt2onto 1.0)	0.6	0.6	3.09
LR + embedding (txt2onto 1.0)	0.6	0.4	3.19
LR + embedding (txt2onto 1.0)	0.6	0.2	3.29
LR + words	1.0	1.0	5.15
LR + words	1.0	0.8	5.59
LR + words	1.0	0.6	5.52
LR + words	1.0	0.4	5.69
LR + words	1.0	0.2	5.68
LR + words	1.0	0.1	5.68
LR + words	1.0	0.0	5.71
LR + words	0.8	1.0	5.11
LR + words	0.8	0.8	5.36
LR + words	0.8	0.6	5.50
LR + words	0.8	0.4	5.54
LR + words	0.8	0.2	5.68
LR + words	0.6	1.0	4.99
LR + words	0.6	0.8	5.16
LR + words	0.6	0.6	5.32
LR + words	0.6	0.4	5.49
LR + words	0.6	0.2	5.67
LR + phrases	1.0	1.0	3.91
LR + phrases	1.0	0.8	4.33
LR + phrases	1.0	0.6	4.50
LR + phrases	1.0	0.4	4.72
LR + phrases	1.0	0.2	4.77
LR + phrases	1.0	0.1	4.79
LR + phrases	1.0	0.0	4.80
LR + phrases	0.8	1.0	3.75
LR + phrases	0.8	0.8	4.27
LR + phrases	0.8	0.6	4.48
LR + phrases	0.8	0.4	4.60
LR + phrases	0.8	0.2	4.76
LR + phrases	0.6	1.0	3.54
LR + phrases	0.6	0.8	4.07
LR + phrases	0.6	0.6	4.30
LR + phrases	0.6	0.4	4.51
LR + phrases	0.6	0.2	4.75
LR + word clusters	1.0	1.0	2.44
LR + word clusters	1.0	0.8	2.86
LR + word clusters	1.0	0.6	3.06
LR + word clusters	1.0	0.4	3.13
LR + word clusters	1.0	0.2	3.31
LR + word clusters	1.0	0.1	3.31
LR + word clusters	1.0	0.0	3.16
LR + word clusters	0.8	1.0	2.34
LR + word clusters	0.8	0.8	2.89
LR + word clusters	0.8	0.6	2.99
LR + word clusters	0.8	0.4	3.06
LR + word clusters	0.8	0.2	3.20
LR + word clusters	0.6	1.0	2.23
LR + word clusters	0.6	0.8	2.87
LR + word clusters	0.6	0.6	2.94
LR + word clusters	0.6	0.4	3.09
LR + word clusters	0.6	0.2	3.15
LR + phrase clusters	1.0	1.0	3.82
LR + phrase clusters	1.0	0.8	4.12
LR + phrase clusters	1.0	0.6	4.25
LR + phrase clusters	1.0	0.4	4.32
LR + phrase clusters	1.0	0.2	4.31
LR + phrase clusters	1.0	0.1	4.39
LR + phrase clusters	1.0	0.0	4.31
LR + phrase clusters	0.8	1.0	3.77
LR + phrase clusters	0.8	0.8	4.11
LR + phrase clusters	0.8	0.6	4.25
LR + phrase clusters	0.8	0.4	4.28
LR + phrase clusters	0.8	0.2	4.26
LR + phrase clusters	0.6	1.0	3.62
LR + phrase clusters	0.6	0.8	3.97
LR + phrase clusters	0.6	0.6	4.15
LR + phrase clusters	0.6	0.4	4.21
LR + phrase clusters	0.6	0.2	4.25

### Sheet: disease model tuning
model	c	l1r	log2(auPRC/prior)
LR + embedding (txt2onto 1.0)	1.0	1.0	2.05
LR + embedding (txt2onto 1.0)	1.0	0.8	1.66
LR + embedding (txt2onto 1.0)	1.0	0.6	1.84
LR + embedding (txt2onto 1.0)	1.0	0.4	2.26
LR + embedding (txt2onto 1.0)	1.0	0.2	3.05
LR + embedding (txt2onto 1.0)	1.0	0.1	3.34
LR + embedding (txt2onto 1.0)	1.0	0.0	4.72
LR + embedding (txt2onto 1.0)	0.8	1.0	1.83
LR + embedding (txt2onto 1.0)	0.8	0.8	1.57
LR + embedding (txt2onto 1.0)	0.8	0.6	1.66
LR + embedding (txt2onto 1.0)	0.8	0.4	1.99
LR + embedding (txt2onto 1.0)	0.8	0.2	2.82
LR + embedding (txt2onto 1.0)	0.6	1.0	1.53
LR + embedding (txt2onto 1.0)	0.6	0.8	1.43
LR + embedding (txt2onto 1.0)	0.6	0.6	1.58
LR + embedding (txt2onto 1.0)	0.6	0.4	1.75
LR + embedding (txt2onto 1.0)	0.6	0.2	2.46
LR + words	1.0	1.0	5.37
LR + words	1.0	0.8	5.46
LR + words	1.0	0.6	5.68
LR + words	1.0	0.4	5.86
LR + words	1.0	0.2	5.95
LR + words	1.0	0.1	5.99
LR + words	1.0	0.0	6.07
LR + words	0.8	1.0	4.89
LR + words	0.8	0.8	5.42
LR + words	0.8	0.6	5.54
LR + words	0.8	0.4	5.70
LR + words	0.8	0.2	5.91
LR + words	0.6	1.0	4.53
LR + words	0.6	0.8	4.90
LR + words	0.6	0.6	5.39
LR + words	0.6	0.4	5.51
LR + words	0.6	0.2	5.91
LR + phrases	1.0	1.0	4.32
LR + phrases	1.0	0.8	4.62
LR + phrases	1.0	0.6	4.82
LR + phrases	1.0	0.4	5.29
LR + phrases	1.0	0.2	5.59
LR + phrases	1.0	0.1	5.63
LR + phrases	1.0	0.0	5.78
LR + phrases	0.8	1.0	3.69
LR + phrases	0.8	0.8	4.40
LR + phrases	0.8	0.6	4.69
LR + phrases	0.8	0.4	4.90
LR + phrases	0.8	0.2	5.41
LR + phrases	0.6	1.0	3.03
LR + phrases	0.6	0.8	3.67
LR + phrases	0.6	0.6	4.40
LR + phrases	0.6	0.4	4.79
LR + phrases	0.6	0.2	5.30
LR + word clusters	1.0	1.0	3.24
LR + word clusters	1.0	0.8	3.79
LR + word clusters	1.0	0.6	4.05
LR + word clusters	1.0	0.4	4.26
LR + word clusters	1.0	0.2	4.38
LR + word clusters	1.0	0.1	4.47
LR + word clusters	1.0	0.0	4.47
LR + word clusters	0.8	1.0	2.88
LR + word clusters	0.8	0.8	3.48
LR + word clusters	0.8	0.6	3.80
LR + word clusters	0.8	0.4	4.16
LR + word clusters	0.8	0.2	4.36
LR + word clusters	0.6	1.0	2.06
LR + word clusters	0.6	0.8	2.90
LR + word clusters	0.6	0.6	3.56
LR + word clusters	0.6	0.4	3.89
LR + word clusters	0.6	0.2	4.34
LR + phrase clusters	1.0	1.0	3.88
LR + phrase clusters	1.0	0.8	4.22
LR + phrase clusters	1.0	0.6	4.66
LR + phrase clusters	1.0	0.4	5.00
LR + phrase clusters	1.0	0.2	5.12
LR + phrase clusters	1.0	0.1	5.29
LR + phrase clusters	1.0	0.0	5.36
LR + phrase clusters	0.8	1.0	3.14
LR + phrase clusters	0.8	0.8	3.94
LR + phrase clusters	0.8	0.6	4.32
LR + phrase clusters	0.8	0.4	4.87
LR + phrase clusters	0.8	0.2	5.09
LR + phrase clusters	0.6	1.0	2.24
LR + phrase clusters	0.6	0.8	3.11
LR + phrase clusters	0.6	0.6	3.94
LR + phrase clusters	0.6	0.4	4.51
LR + phrase clusters	0.6	0.2	4.99
